# Mapping the Genetic Architecture of the Adaptive Integrated Stress Response in *S. cerevisiae*

**DOI:** 10.1101/2024.12.19.629525

**Authors:** Rachel Baum, Jinyoung Kim, Ryan Y. Muller, Nicholas T. Ingolia

## Abstract

The integrated stress response (ISR) is a conserved eukaryotic signaling pathway that responds to diverse stress stimuli to restore proteostasis. The strength and speed of ISR activation must be tuned properly to allow protein synthesis while maintaining proteostasis. Here, we describe how genetic perturbations change the dynamics of the ISR in budding yeast. We treated ISR dynamics, comprising timecourses of ISR activity across different levels of stress, as a holistic phenotype. We profiled changes in ISR dynamics across thousands of genetic perturbations in parallel using CRISPR interference with barcoded expression reporter sequencing (CiBER-seq). We treated cells with sulfometuron methyl, a titratable inhibitor of branched-amino acid synthesis, and measured expression of an ISR reporter. Perturbations to translation such as depletion of aminoacyl-tRNA synthetases or tRNA biogenesis factors reduced cell growth and caused a strikingly proportionate activation of the ISR activation. In contrast, impaired ribosome biogenesis reduced basal ISR activity and weakened ISR dynamics. Reduced ribosome capacity may lower the demand for amino acids and thereby explain these changes. Our work illustrates how CiBER-seq enables high-throughput measurements of complex and dynamic phenotypes that shed light on adaptive and homeostatic mechanisms.
