## Supplementary material for "Mapping the Genetic Architecture of the Adaptive Integrated Stress Response in *S. cerevisiae*": Table 4

### Sheet: Sheet1
Guide	systematic_name	Standard Name	Spacer sequence	Spacer %GC content
Q0160_02	Q0160	SCEI	CTTTCATATATGTATATATA	15
YAL003W_07	YAL003W	EFB1	GTAAAAAGATAAAGAGTAGA	25
YAL003W_09	YAL003W	EFB1	ACCTTAAACTATTTATTTAG	20
YAL016C-B_06	YAL016C-B		GTATTTCTGCTTTTAAGGTA	30
YAL025C_04	YAL025C	MAK16	AAAAAAAATGAAAAAGTGAT	15
YBL033C_07	YBL033C	RIB1	ATATAAAGAAGTTGCTGTGC	35
YBL041W_09	YBL041W	PRE7	GATCGAGGAAACTCAAAGGG	50
YBL092W_05	YBL092W	RPL32	AAACCATACAATGCCTCCGC	50
YBR011C_03	YBR011C	IPP1	ATCCTGTTCTATAGACCTAA	35
YBR020W_06	YBR020W	GAL1	CGAATCAAATTAACAACCAT	30
YBR069C_06	YBR069C	TAT1	TCGTATATATCCCTGTTTTG	35
YBR078W_03	YBR078W	ECM33	ATGTTCTAAAAAGAAGAGAA	25
YBR078W_04	YBR078W	ECM33	TGTTCTAAAAAGAAGAGAAA	25
YBR103C-A_02	YBR103C-A		CCATAAAGAACAGAAAAAAG	30
YBR143C_06	YBR143C	SUP45	AAGAAATAAAGGTGTCGTTA	30
YBR166C_00	YBR166C	TYR1	ACTGGTATAACGCTTATTAG	35
YBR167C_07	YBR167C	POP7	TTCAATTCAACAGCCTGGTG	45
YBR211C_08	YBR211C	AME1	ACTAGTCCTTTAACAATATT	25
YBR234C_07	YBR234C	ARC40	GCCTTGCCTATAATGAAAAA	35
YBR248C_09	YBR248C	HIS7	CATGATCACCTAATTAGCCG	45
YBR257W_02	YBR257W	POP4	TACTCGATGACATGAATAAG	35
YBR288C_09	YBR288C	APM3	CCCTTGATGATGCTTTGTTT	40
YCL008C_06	YCL008C	STP22	TTTCTTAAAGTATAGATAAA	15
YCL030C_04	YCL030C	HIS4	TACTGTGTATATAATAGATA	20
YCL030C_05	YCL030C	HIS4	ACTGACTCTAATAGTGACTC	40
YCL034W_07	YCL034W	LSB5	CTTGATCACTTTACACGTCA	40
YCL048W-A_03	YCL048W-A		GAGAATGAAATAAAGAAAAG	25
YCR012W_01	YCR012W	PGK1	CAATGCAAGAAATACATATT	25
YCR012W_04	YCR012W	PGK1	ATGTAAATGTAAGTTTCACG	30
YCR059C_08	YCR059C	YIH1	GTTCCTTCTGCTTTTCAAAT	35
YDL029W_07	YDL029W	ARP2	ATTCTACAAGACGGGTAATA	35
YDL097C_07	YDL097C	RPN6	CTACCAACATTTGCCACCCT	50
YDL111C_05	YDL111C	RRP42	AAAGAAACGTAGAGCTTATA	30
YDL132W_04	YDL132W	CDC53	GACACACATGAAGTGAAATG	40
YDL147W_06	YDL147W	RPN5	AAAATGCAAAGGGGAATCCA	40
YDL150W_02	YDL150W	RPC53	AGATAATGACCAGAGAATTA	30
YDL150W_08	YDL150W	RPC53	AAAAATTGGACTTTGCAGGG	40
YDL227C_00	YDL227C	HO	GTAGTACAATTCAAAGTAGT	30
YDL227C_01	YDL227C	HO	CGCGACTTTATTCGAAGTTA	40
YDL227C_02	YDL227C	HO	CAGCTATTGCTACTCAAATG	40
YDL227C_04	YDL227C	HO	AGAATTGATTGCTGCTTATG	35
YDL227C_05	YDL227C	HO	AAATAAAAGCCATTTAGAAT	20
YDL227C_06	YDL227C	HO	AAGTTATGGTGAACTTTTCG	35
YDR023W_09	YDR023W	SES1	ATATATTACAATTCGTGAAC	25
YDR160W_07	YDR160W	SSY1	TTGTGCAAAAAGTGAAGCCA	40
YDR187C_08	YDR187C		AGTTCCTTCTGCAAGTGGCC	55
YDR188W_04	YDR188W	CCT6	TGTGGAAAAGGTAAAGGTTA	35
YDR211W_02	YDR211W	GCD6	TTAAATCACCAATTCAAAGA	25
YDR211W_08	YDR211W	GCD6	TTTATACTTATCCCACAAGG	35
YDR271C_00	YDR271C		AAAATGAGATGGGAGTCTGG	45
YDR280W_05	YDR280W	RRP45	ATGTCTGAATATAAAGGAAT	25
YDR283C_04	YDR283C	GCN2	TTTATACATAGTATGTGTTA	20
YDR300C_06	YDR300C	PRO1	ATCTTGAAAGACCGTTTTGA	35
YDR328C_05	YDR328C	SKP1	GTTATATCTTTGCCAACGTT	35
YDR341C_05	YDR341C		CAATTTTCACAATGCATCTA	30
YDR341C_07	YDR341C		TCTATGGAGAGGATATTATA	30
YDR379C-A_08	YDR379C-A	SDH6	TATCTTTGTTAAGAATAATT	15
YDR380W_06	YDR380W	ARO10	TTGATACCTTCGGTAAGTGT	40
YDR380W_07	YDR380W	ARO10	CGGCGGAGCTTTGATACCTT	55
YDR392W_08	YDR392W	SPT3	TTGAAGACACTCTGAACCCG	50
YDR398W_08	YDR398W	UTP5	CTTTGATTGTCATTTAACAC	30
YDR448W_00	YDR448W	ADA2	GAAAAAATACTATAAATGTA	15
YDR454C_04	YDR454C	GUK1	TAGCATAAATGGATACACAA	30
YDR493W_03	YDR493W	MZM1	AGGAAAGAGAGGAAGAGAAA	40
YEL009C_00	YEL009C	GCN4	AAAATTTCCGACTTTAAATA	20
YEL026W_08	YEL026W	SNU13	AGTAGGACTTGAACACTAAG	40
YEL051W_06	YEL051W	VMA8	CGGGGATTGTTAAAAGACAA	40
YER001W_07	YER001W	MNN1	CGAAAACGTTGCAATGTATT	35
YER012W_09	YER012W	PRE1	GAACACCAATTACAAGAAAA	30
YER022W_04	YER022W	SRB4	ACTTTCTACATTCATAGACG	35
YER025W_06	YER025W	GCD11	CTTTGCTTAGCTCCTGGTAC	50
YER025W_07	YER025W	GCD11	ATTTCATCTCGACCTGTACC	45
YER029C_01	YER029C	SMB1	TCGTGAGAAAAACAAGAACA	35
YER042W_00	YER042W	MXR1	ACGCACAAGATACAGTCGAC	50
YER091C_00	YER091C	MET6	CGATAGATGCACTAATTTAA	30
YER091C_01	YER091C	MET6	GAAACTAATGCTAGTAAAGA	30
YER092W_03	YER092W	IES5	ACAGAGTCGTACGTCAGGAC	55
YER094C_07	YER094C	PUP3	GTAGAAAGGCCAATTAAATC	35
YER165W_07	YER165W	PAB1	TCTCTTTCGCTCCAGTTCCA	50
YER171W_06	YER171W	RAD3	CCGTCGGCCATGATTAATAT	45
YFL022C_04	YFL022C	FRS2	TATATATATATGTATATATA	5
YFL039C_06	YFL039C	ACT1	AGGCGAGTTTGGTTTCAAAA	40
YFR002W_03	YFR002W	NIC96	TAATGCATTTGAAATCTTCT	25
YFR029W_03	YFR029W	PTR3	ATTTTCACACCTTTTTCAAG	30
YFR029W_07	YFR029W	PTR3	ATCATTGATGACTACTGTAA	30
YFR050C_09	YFR050C	PRE4	ACTATGTGGGTACGTATTTA	35
YGL030W_08	YGL030W	RPL30	GTAATGAACATTCCAACAAA	30
YGL030W_09	YGL030W	RPL30	TTTTCCTATTGGAGACGGAA	40
YGL058W_05	YGL058W	RAD6	CCAAGGAACAAATACATATT	30
YGL123W_01	YGL123W	RPS2	AAACTCTTACGTTACTACAG	35
YGL207W_09	YGL207W	SPT16	ATATTCTTTCGTTAGAAAAG	25
YGL245W_02	YGL245W	GUS1	AGGTTAAGGAAAGCATAGAA	35
YGL245W_05	YGL245W	GUS1	AATGACGAAACTATTTTCAA	25
YGR010W_05	YGR010W	NMA2	AGCAAAAAATGGCCAGAAAC	40
YGR030C_01	YGR030C	POP6	AACCAACCCCCGCACGCTCT	65
YGR030C_06	YGR030C	POP6	AAGATGAGGCCAAGATTGTT	40
YGR056W_00	YGR056W	RSC1	TATTGACGGAAAGAGGGTAA	40
YGR094W_02	YGR094W	VAS1	ACTTAGATGGTATGAATAAG	30
YGR094W_04	YGR094W	VAS1	AAGTAATTCCATAAATCTGA	25
YGR133W_05	YGR133W	PEX4	TTCGAAATCCTGAACGGAAG	45
YGR146C_01	YGR146C	ECL1	GGTGTTGAAACGGAAAAGAT	40
YGR156W_01	YGR156W	PTI1	AGCGACATGTTGGAAAGGTC	50
YGR195W_08	YGR195W	SKI6	GGTGAAATTGAAAAATTTTA	20
YGR198W_08	YGR198W	YPP1	TTTTCGAGATCCACCTATTG	40
YGR252W_01	YGR252W	GCN5	TTTACGCAGTATAATTGTTT	25
YGR264C_01	YGR264C	MES1	AATAAAACTTGAAAAAAAAG	15
YHL025W_04	YHL025W	SNF6	ATCCAGAAAGGGGAGGCTAA	50
YHR019C_08	YHR019C	DED81	AGGTAGAAGAAATTACGTTT	30
YHR020W_03	YHR020W		TACTTTTGCTAGATAGTTGC	35
YHR032C-A_03	YHR032C-A		AAAATCAAAAACAAAAAAAG	15
YHR062C_05	YHR062C	RPP1	TTAGGTTAAGTATTTTCTAC	25
YHR062C_09	YHR062C	RPP1	TTTATGCGAGGTAAAATTCT	30
YHR069C_04	YHR069C	RRP4	CCAGTTTAAACCATAAGTAA	30
YHR069C_06	YHR069C	RRP4	ATGCAAGCAGTACTTAAGGA	40
YHR070C-A_08	YHR070C-A		AGAAGAATAAATTAGGAAGT	25
YHR071W_02	YHR071W	PCL5	GTTATAACTATATCGAACCT	30
YHR196W_03	YHR196W	UTP9	CCCGGCGTTATATATTGCAA	45
YIL019W_07	YIL019W	FAF1	GTCTAGTGTGCAGAGTCATA	45
YIL028W_08	YIL028W		AATATACCTATAATGAAAAA	15
YIL046W_03	YIL046W	MET30	GAGGCTTGAGTATCGGTAAA	45
YIL046W_07	YIL046W	MET30	GTTAAAGAAGTTTAGAGAAG	30
YIL078W_02	YIL078W	THS1	TGTGTCATCTGAAAGATTAC	35
YIL142W_08	YIL142W	CCT2	AGAGCAGAGCAATAAAAAAG	35
YIR013C_01	YIR013C	GAT4	ATTTCAAAAAAAAAGAAAAA	10
YJL001W_02	YJL001W	PRE3	ATTTTAAACAAGTTGCGAGA	30
YJL005W_07	YJL005W	CYR1	GTATTTTGGAAGGAAAGCAG	40
YJL011C_01	YJL011C	RPC17	GCTTAACTTTCATAGATCGA	35
YJL011C_06	YJL011C	RPC17	ACTCAACTTCTCTTCTACTG	40
YJL143W_01	YJL143W	TIM17	TGGCATAAAAATGGAAACTT	30
YJL176C_02	YJL176C	SWI3	CGCGATATATTGGTACATCG	45
YJR007W_04	YJR007W	SUI2	ACTTTACTCTTTAATGACCT	30
YJR041C_09	YJR041C	URB2	ATGATCGCTAAGAGGGCACT	50
YJR045C_08	YJR045C	SSC1	CCAACGCCGGCTCGACGCTT	70
YJR065C_08	YJR065C	ARP3	CAAGAATTGGCCCTACCGTA	50
YJR123W_05	YJR123W	RPS5	TAAGCCTGCGGCGAAGGTAG	60
YKL012W_09	YKL012W	PRP40	GCCAAGCAAATAGAGGCTTT	45
YKL143W_06	YKL143W	LTV1	TAGACGCAAGAAGCGTTATT	40
YKR025W_02	YKR025W	RPC37	GTGCAAGGTGAAAGTGGAAT	45
YLL018C_01	YLL018C	DPS1	AAATTATTTAATGTCATATA	10
YLL031C_00	YLL031C	GPI13	AACAAAAACAAAAGATAGAG	25
YLR004C_09	YLR004C	THI73	AGAGACTATATTAACTAAGG	30
YLR008C_06	YLR008C	PAM18	AACTGATGTAAGTTGGAGAT	35
YLR065C_07	YLR065C	ENV10	GCAATGCTAGCTAGCTTTGT	45
YLR117C_01	YLR117C	CLF1	GTCTCATCACCCCAACTATT	45
YLR175W_00	YLR175W	CBF5	AATGATGAGATGTTTAGCTT	30
YLR190W_01	YLR190W	MMR1	TACGTTCATTCAAGACAAAG	35
YLR246W_09	YLR246W	ERF2	TAAGGTAACAAGAAGAGAAA	30
YLR291C_09	YLR291C	GCD7	CAGACCATTCATTACTCGTG	45
YLR347C_07	YLR347C	KAP95	ATTTTGCTGGAAGGGCAATA	40
YLR355C_02	YLR355C	ILV5	AAAAGCCATTGAGTCAAGTT	35
YLR355C_05	YLR355C	ILV5	GATGACCTAACTTGACTCAA	40
YML007W_00	YML007W	YAP1	GAAAAAGAAAAGAGTAACCT	30
YML060W_07	YML060W	OGG1	GCTCATCTCTTAAAAATTTT	25
YML092C_01	YML092C	PRE8	CAATAAGCTGAGAGTGGAAT	40
YMR005W_04	YMR005W	TAF4	TTCCCATTTGAGCTATTACA	35
YMR009W_09	YMR009W	ADI1	GTATAAAAGAACAAAGAGGG	35
YMR060C_01	YMR060C	SAM37	TTTTCTTCTTAATTATTACA	15
YMR108W_01	YMR108W	ILV2	GAACTTGTATTTCTCTTATC	30
YMR108W_08	YMR108W	ILV2	TTTCTAATCTTCCATCTATT	25
YMR177W_04	YMR177W	MMT1	CGCGCTTTTCCACCTTCGAA	55
YMR273C_03	YMR273C	ZDS1	CAAACTCTGGTAGGAACTCC	50
YMR314W_05	YMR314W	PRE5	CCACGTCTACCTAAATGTAG	45
YMR314W_07	YMR314W	PRE5	ACCAAGACGCCACTACATTT	45
YMR319C_04	YMR319C	FET4	ATCAGATATAAGAAGGGAAA	30
YNL003C_08	YNL003C	PET8	ATGATCTCATATATTCTCGA	30
YNL141W_01	YNL141W	AAH1	TTGAAAAAAATTAACATATA	10
YNL151C_02	YNL151C	RPC31	TCTGTCGTGTTGTTTTCTAT	35
YNL151C_05	YNL151C	RPC31	TTCTATAGGTTGCTGCGATG	45
YNL221C_06	YNL221C	POP1	GGTGGCATGTCTTTGAAGAA	45
YNL236W_02	YNL236W	SIN4	GATGATAAATCTCGCTATTT	30
YNL247W_02	YNL247W		GCATAGAATAAGAACTTGAC	35
YNL247W_09	YNL247W		AAAAGAACAGTATTGCTAAT	25
YNL268W_08	YNL268W	LYP1	AGGTGACTATTTAACAAGGA	35
YNL303W_00	YNL303W		TAACAAGATTGACCTTTATA	25
YNL330C_04	YNL330C	RPD3	ATTTGAAGTAATAACCATAA	20
YNR003C_01	YNR003C	RPC34	TAATACAATAAAAGATTTGA	15
YNR004W_01	YNR004W	SWM2	AACTAAAATTAAAAAAATAG	10
YNR035C_06	YNR035C	ARC35	CAAGAAATACTATAAGCATA	25
YNR035C_07	YNR035C	ARC35	ACAAGAAATACTATAAGCAT	25
YOL038C-A_06	YOL038C-A		GAAAAGACATCATATATAGG	30
YOL038C-A_09	YOL038C-A		AAAGAAAAGACATCATATAT	20
YOL051W_04	YOL051W	GAL11	TTAGGCATTACCCTACATTG	40
YOL075C_02	YOL075C		AAGTGAAAAAAAAAAAAGGA	20
YOL115W_02	YOL115W	PAP2	AAAAATAAAATAAAAAAAAG	5
YOL127W_01	YOL127W	RPL25	AACGCAGTGAGGCAAGCCGA	60
YOL133W_08	YOL133W	HRT1	GAAGCCCATACGTCTATTGT	45
YOL133W_09	YOL133W	HRT1	GAAACCCACAATAGACGTAT	40
YOL134C_02	YOL134C		ATGCCATAATCCTTCTACCT	40
YOL135C_09	YOL135C	MED7	TGAAACCCACAATAGACGTA	40
YOL142W_07	YOL142W	RRP40	TATTAAACCAACAGCACAAA	30
YOR001W_04	YOR001W	RRP6	ACCCAAAAATATGAGGGCAT	40
YOR046C_09	YOR046C	DBP5	TAAAGGTCAACTGGTTTTAA	30
YOR063W_02	YOR063W	RPL3	ATAATGAGTAAAGAAAGATG	25
YOR116C_04	YOR116C	RPO31	AATATATGCAAAGAATAGTA	20
YOR116C_07	YOR116C	RPO31	ACCAGATCAAATAACAGAAG	35
YOR117W_02	YOR117W	RPT5	TTGGGTAAAAAGGGCACATC	45
YOR117W_08	YOR117W	RPT5	TTACCCAAGAGTTCATTAAT	30
YOR145C_08	YOR145C	PNO1	TGAGCATCGGTATGATAATA	35
YOR167C_06	YOR167C	RPS28A	CATCGCAGGGTATAAAGATT	40
YOR187W_06	YOR187W	TUF1	ACCAGTTAGCAGCAAAAGGG	50
YOR207C_09	YOR207C	RET1	ACAAGTTAGGAAAGAATTAA	25
YOR208W_09	YOR208W	PTP2	TGATGATATATGGACAAGTT	30
YOR225W_05	YOR225W		AGACATTGCTGCGGTTGTTA	45
YOR260W_03	YOR260W	GCD1	GGGGGGGAGCTATCAACGGT	65
YOR290C_05	YOR290C	SNF2	ATTGTCCTACCGCCTCAGGA	55
YOR335C_01	YOR335C	ALA1	TAAAACAAGAAAAACGCAGT	30
YOR340C_07	YOR340C	RPA43	TACAATAAAATAGAGCCGAA	30
YOR362C_02	YOR362C	PRE10	GTGGCGGTAGAGGGTTTATT	50
YOR362C_07	YOR362C	PRE10	AAAGTAAGTGGTAATAGTGG	35
YPL063W_08	YPL063W	TIM50	TCTCTTCAGACGCTTTACAG	45
YPL082C_01	YPL082C	MOT1	CGCCAAGGGAACGGAATTGG	60
YPL082C_09	YPL082C	MOT1	CGCGCAAACCGCCAAGGGAA	65
YPL160W_04	YPL160W	CDC60	GTTTGAATAGAATATGCGTT	30
YPL237W_01	YPL237W	SUI3	GCGAGAAAAAGTGAAATTGA	35
YPL237W_02	YPL237W	SUI3	TATTATATGACTGGTTGCCT	35
YPL268W_02	YPL268W	PLC1	ATCACGACATAAGCAGCCTC	50
YPR033C_02	YPR033C	HTS1	TAAGCAAGAGACGAGCAGAA	45
YPR033C_05	YPR033C	HTS1	CTATTCTAAAGTAACACATT	25
YPR067W_05	YPR067W	ISA2	GATGTTTAAACAAGTGACAC	35
YPR084W_07	YPR084W		TGGGATTAAAAAATAAAAGA	20
YPR103W_02	YPR103W	PRE2	GCAAGGTGAATTGTAAAGAA	35
YPR137W_02	YPR137W	RRP9	GATGCTTATTTGAATATTTA	20
YPR190C_02	YPR190C	RPC82	GAATTGCTGACACAGGAATA	40
YPR190C_08	YPR190C	RPC82	TTGGATCAAAATAATAATAG	20
