## Supplementary material for "Mapping the Genetic Architecture of the Adaptive Integrated Stress Response in *S. cerevisiae*": Table 5

	genea	geneb	sgrnaa	lfc_post	lfc_yfppost	lfc_yfplow15min	lfc_yfphigh15min	lfc_yfplow1hr	lfc_yfphigh1hr	lfc_yfplow4hr_norm	lfc_yfphigh4hr_norm	category
1	HTS1	negative	YPR033C_05	-0.522	2.201	-0.428	-0.625	-0.573	-0.869	-1.14	-1.468	AARS
2	PRE6	negative	YOL038C-A_09	0.706	-1.725	-0.098	0.107	0.018	0.06	-0.206	0.2	Proteasome
3	KAP95	negative	YLR347C_07	-1.286	-1.14	0.46	0.166	0.4	0.186	0.616	0.537	NA
4	CDC53	negative	YDL132W_04	1.31	-1.025	0.222	-0.095	0.655	0.361	0.803	0.842	SCF
5	YCL048W-A	negative	YCL048W-A_03	0.444	1.453	-0.264	0.008	-0.281	-0.36	-0.492	-0.7	NA
6	SNU13	negative	YEL026W_08	-1.69	-0.084	0.365	0.357	0.205	0.138	0.311	0.076	RiBi
7	TAF4	negative	YMR005W_04	-2.27	0.11	0.086	0.141	0.397	0.567	-0.048	0.19	NA
8	RPC53	negative	YDL150W_08	0.106	1.219	-0.227	-0.167	-0.24	-0.062	-0.357	-0.833	Pol_III
9	RPC31	negative	YNL151C_02	1.005	0.995	0.061	0.238	0.284	0.177	-0.158	-0.202	Pol_III
10	IPP1	negative	YBR011C_03	1.081	0.871	0.45	0.543	0.592	0.409	0.421	0.466	NA
11	OGG1	negative	YML060W_07	1.561	0.346	0.467	0.761	0.779	0.542	0.575	0.449	NA
12	RNA14	negative	YMR060C_01	0.006	-1.452	0.131	0.265	0.448	0.447	0.486	0.104	NA
13	FRS2	negative	YFL022C_04	0.844	0.932	0.045	0.198	0.062	-0.058	-0.227	-0.139	AARS
14	RPL24	negative	YLR008C_06	-0.162	-0.364	-0.254	-0.454	-0.178	0.389	-0.813	0.477	RPL
15	PAP2	negative	YOL115W_02	-0.073	1.528	-0.21	-0.518	-0.49	-0.801	-0.745	-1.447	NA
16	SWM2	negative	YNR004W_01	1.045	0.117	0.362	0.286	0.531	0.185	0.064	-0.107	NA
17	MET6	negative	YER091C_01	1.446	0.283	0.519	0.412	0.641	0.322	0.742	0.806	NA
18	MOT1	negative	YPL082C_09	-0.249	0.318	0.205	0.45	0.531	0.491	0.888	1.033	NA
19	YAL016C-B	negative	YAL016C-B_06	1.692	0.256	0.528	0.635	0.878	0.557	0.699	0.656	NA
20	POP1	negative	YNL221C_06	1.401	0.614	0.282	0.401	0.367	0.307	0.237	0.227	RNase P
21	YHR020W	negative	YHR020W_03	1.02	0.637	-0.016	0.233	0.176	0.096	0.048	0.347	AARS
22	ARC40	negative	YBR234C_07	-1.911	-1.199	-0.254	-0.173	-0.248	-0.428	0.096	-0.425	ARP2_3
23	RIB1	negative	YBL033C_07	-0.165	0.883	0.286	0.035	0.121	-0.233	0.471	-0.311	NA
24	RAD3	negative	YER171W_06	-0.986	0.375	0.138	0.195	0.355	0.132	0.212	0.21	NA
25	SSY1	negative	YDR160W_07	1.459	0.336	0.448	0.63	0.781	0.576	0.633	0.591	NA
26	GCN5	negative	YGR252W_01	0.392	1.383	-0.048	0.26	0.151	0.045	0.134	0.263	NA
27	RPO31	negative	YOR116C_04	-0.171	1.555	-0.208	-0.444	-0.358	-0.48	-0.553	-1.145	Pol_III
28	SCEI	negative	Q0160_02	0.294	1.382	-0.176	-0.03	-0.154	-0.145	-0.262	-0.303	NA
29	YDR341C (ArgRS)	negative	YDR341C_05	-0.391	1.442	-0.248	-0.266	-0.402	-0.347	-0.382	-0.892	NA
30	ECM33	negative	YBR078W_03	-0.212	-0.699	-0.144	-0.35	-0.28	-0.206	0.356	0.251	NA
31	RPS2	negative	YGL123W_01	-1.255	-1.017	-0.256	0.039	-0.1	1.172	-0.13	1.161	RPS
32	SKI6	negative	YGR195W_08	1.26	0.04	0.252	0.627	0.415	0.428	0.235	0.338	NA
33	HRT1	negative	YOL133W_08	1.924	-0.868	0.339	0.03	0.705	0.376	0.443	0.63	SCF
34	PGK1	negative	YCR012W_04	1.083	-0.089	0.887	0.894	1.047	0.756	0.725	0.682	NA
35	ZDS1	negative	YMR273C_03	0.733	0.899	0.144	0.229	0.296	-0.099	0.165	-0.126	NA
36	RPC82	negative	YPR190C_02	0.757	0.82	0.065	0.135	0.113	0.023	-0.126	-0.394	Pol_III
37	RPP1	negative	YHR062C_05	0.839	0.971	0.055	0.073	-0.058	-0.142	0.142	-0.335	RNase P
38	PNO1	negative	YOR145C_08	0.14	-0.863	-0.383	1.092	0.142	1.44	0.412	1.465	RiBi
39	FAF1	negative	YIL019W_07	-0.402	1.486	-0.22	-0.548	-0.509	-0.751	-0.801	-0.803	NA
40	CBF5	negative	YLR175W_00	0.656	-0.04	-0.216	0.861	0.475	0.846	0.707	1.022	RiBi
41	RPC17	negative	YJL011C_01	0.277	1.63	-0.072	-0.227	-0.218	-0.341	-0.186	-0.819	Pol_III
42	ILV2	negative	YMR108W_01	0.176	1.186	0.408	0.005	0	-0.545	-0.646	-1.202	NA
43	RPP1	negative	YHR062C_09	0.368	1.38	-0.151	-0.128	-0.242	-0.386	-0.152	-0.72	RNase P
44	RPT5	negative	YOR117W_08	0.55	-1.35	-0.241	0.104	-0.293	-0.029	-0.616	0.226	Proteasome
45	PRE10	negative	YOR362C_07	0.743	-1.313	0.054	0.38	0.154	0.358	0.232	0.471	Proteasome
46	SPT16	negative	YGL207W_09	0.322	-1.181	-0.142	0.178	0.471	0.527	0.216	0.519	NA
47	CCT2	negative	YIL142W_08	-1.13	-1.446	0.083	0.381	0.283	0.159	0.225	0.373	NA
48	MAK16	negative	YAL025C_04	0.372	0.348	-0.355	0.43	-0.144	0.51	-0.395	0.869	NA
49	GCD6	negative	YDR211W_02	-0.456	1.836	-0.304	-0.438	-0.439	-0.593	-0.394	-0.795	eIF2 and eIF2B
50	RPS28A	negative	YOR167C_06	-1.023	1.496	-0.478	-0.756	-0.623	-0.937	-0.674	-0.679	RPS
51	TIM50	negative	YPL063W_08	0.403	0.205	-0.638	-0.116	-0.545	-0.222	-0.074	0.577	NA
52	RRP9	negative	YPR137W_02	1.103	0.236	0.401	0.575	0.624	0.514	0.645	0.671	RiBi
53	PET8	negative	YNL003C_08	1.402	0.358	0.134	0.334	0.508	0.105	0.522	-0.096	NA
54	ARP2	negative	YDL029W_07	-0.494	-1.049	0.542	0.364	0.433	0.097	0.814	0.46	ARP2_3
55	ARP3	negative	YJR065C_08	-0.633	-0.897	0.368	0.234	0.235	0.073	0.573	0.281	ARP2_3
56	ADA2	negative	YDR448W_00	-0.098	-0.389	0.399	0.3	0.545	0.299	0.246	-0.095	NA
57	YBR103C-A	negative	YBR103C-A_02	0.526	1.064	-0.129	-0.046	-0.039	-0.241	-0.21	-0.694	NA
58	ARO10	negative	YDR380W_07	1.448	0.421	0.442	0.561	0.697	0.441	0.585	0.5	NA
59	YIL028W	negative	YIL028W_08	-1.142	-0.926	0.153	0.069	0.144	-0.08	0.259	-0.213	NA
60	RPL25	negative	YOL127W_01	-0.228	-0.336	-0.237	0.078	0.011	0.559	-0.442	1.404	RPL
61	GCN4	negative	YEL009C_00	1.281	-1.169	0.647	0.543	0.813	0.14	1.094	0.096	NA
62	RPS5	negative	YJR123W_05	-1.014	-0.566	-0.15	0.958	0.726	1.61	0.369	1.64	RPS
63	MES1	negative	YGR264C_01	0.48	1.066	-0.165	-0.126	-0.168	-0.385	-0.48	-0.956	AARS
64	PRE5	negative	YMR314W_07	0.516	-1.648	-0.18	0.304	-0.015	0.324	-0.059	0.319	Proteasome
65	RPL32	negative	YBL092W_05	-0.85	-0.036	-0.298	0.315	0.213	0.779	-0.321	1.341	RPL
66	PRE2	negative	YPR103W_02	1.05	-0.853	0.235	0.371	0.166	0.263	0.222	0.463	Proteasome
67	RRP4	negative	YHR069C_04	0.997	0.502	0.254	0.288	0.378	0.134	0.383	0.562	RiBi
68	ACT1	negative	YFL039C_06	-1.004	-0.975	0.745	0.681	0.672	0.368	0.837	0.593	NA
69	RRP6	negative	YOR001W_04	1.101	-1.331	-0.016	0.584	0.259	0.672	0.634	1.237	RiBi
70	RAD6	negative	YGL058W_05	0.901	0.378	0.821	0.694	0.731	0.474	0.626	0.699	NA
71	UTP5	negative	YDR398W_08	0.95	0.769	0.132	0.339	0.247	0.015	0.275	0.116	NA
72	ARC35	negative	YNR035C_06	-1.085	-1.124	0.248	0.331	0.341	0.059	0.649	0.16	ARP2_3
73	SKP1	negative	YDR328C_05	0.358	-0.517	-0.029	-0.207	0.089	-0.236	0.272	0.199	SCF
74	EFB1	negative	YAL003W_09	0.247	1.192	-0.065	-0.413	-0.23	-0.532	-0.168	-0.617	NA
75	RPC82	negative	YPR190C_08	-0.221	1.684	-0.254	-0.481	-0.346	-0.573	-0.405	-1.16	Pol_III
76	PRE5	negative	YMR314W_05	1.277	-1.374	0.102	0.458	0.165	0.373	0.411	0.677	Proteasome
77	RSC1	negative	YGR056W_00	0.605	0.308	-0.475	0.258	-0.256	0.256	-0.5	0.443	NA
78	AAH1	negative	YNL141W_01	0.888	0.405	0.593	0.532	0.677	0.408	0.62	0.134	NA
79	ERF2	negative	YLR246W_09	-0.043	-0.727	-0.112	-0.336	-0.09	-0.3	0.37	0.268	NA
80	HIS4	negative	YCL030C_04	0.767	0.691	0.055	0.475	0.299	0.422	0.134	0.143	NA
81	GCN2	negative	YDR283C_04	1.568	0.373	0.46	0.23	0.689	0.081	0.298	-0.657	NA
82	SES1	negative	YDR023W_09	0.708	1.061	-0.249	-0.102	-0.177	-0.292	-0.106	-0.516	AARS
83	YHR032C-A	negative	YHR032C-A_03	0.039	1.279	-0.221	-0.37	-0.369	-0.542	-0.649	-1.291	NA
84	GCD11	negative	YER025W_07	-1.085	1.685	-0.299	-0.463	-0.428	-0.492	-0.379	-0.935	eIF2 and eIF2B
85	YNL303W	negative	YNL303W_00	1.357	0.469	0.408	0.486	0.698	0.283	0.42	0.284	NA
86	VMA9	negative	YCL008C_06	1.762	-0.336	1.135	0.895	1.249	0.827	1.199	0.706	NA
87	LYP1	negative	YNL268W_08	1.391	0.291	0.533	0.694	0.872	0.574	0.662	0.709	NA
88	TYR1	negative	YBR166C_00	1.14	0.406	0.176	0.27	0.223	0.013	0.181	-0.188	NA
89	CRS1	negative	YNL247W_09	-0.332	1.53	-0.504	-0.699	-0.555	-0.616	-0.403	-0.497	AARS
90	YOL075C	negative	YOL075C_02	1.555	0.169	0.759	0.712	1.29	0.868	1.149	0.334	NA
91	RRP40	negative	YOL142W_07	-0.195	-1.431	-0.514	0.289	-0.258	1.264	-0.324	0.985	RiBi
92	YIH1	negative	YCR059C_08	1.509	0.403	0.409	0.453	0.655	0.338	0.484	0.466	NA
93	VAS1	negative	YGR094W_04	0.517	1.257	0.003	-0.017	0.002	-0.152	0.168	-0.289	AARS
94	MMR1	negative	YLR190W_01	1.331	0.488	0.413	0.616	0.677	0.401	0.502	0.428	NA
95	RPL3	negative	YOR063W_02	-1.306	-0.814	-0.333	-0.353	-0.236	-0.285	-0.555	-0.445	RPL
96	POP4	negative	YBR257W_02	0.459	0.894	-0.054	-0.156	-0.152	-0.378	-0.545	-1.266	RNase P
97	RPN5	negative	YDL147W_06	-0.673	-2.174	0.046	0.216	0.391	0.348	0.687	0.895	Proteasome
98	NIC96	negative	YFR002W_03	0.254	-1.967	0.398	0.582	0.429	0.624	0.463	0.889	NA
99	POP6	negative	YGR030C_01	1.359	0.37	0.253	0.494	0.447	0.393	0.494	0.413	RNase P
100	MET30	negative	YIL046W_03	1.022	-0.269	0.831	0.662	0.733	0.523	0.902	0.842	NA
101	GCD6	negative	YDR211W_08	-0.659	1.539	-0.326	-0.559	-0.462	-0.704	-0.265	-1.329	eIF2 and eIF2B
102	PTI1	negative	YGR156W_01	0.289	-2.639	0.405	0.598	0.232	0.289	-0.119	-0.072	NA
103	RPL30	negative	YGL030W_08	-0.991	-0.48	-0.263	-0.425	-0.168	0.152	-0.539	0.498	RPL
104	DPS1	negative	YLL018C_01	-0.201	1.417	-0.383	-0.61	-0.493	-0.551	-0.511	-0.657	AARS
105	THI73	negative	YLR004C_09	-0.532	-0.096	0.183	0.263	0.32	0.277	0.285	-0.045	NA
106	CDC60	negative	YPL160W_04	-0.062	1.691	-0.35	-0.477	-0.449	-0.6	-0.355	-0.81	AARS
107	FET4	negative	YMR319C_04	1.345	-0.142	0.088	0.217	0.359	0.188	0.425	0.612	NA
108	ECM33	negative	YBR078W_04	-0.768	-0.34	-0.28	-0.505	-0.255	-0.492	0.497	0.253	NA
109	YDR341C (ArgRS)	negative	YDR341C_07	-1.091	2.072	-0.239	-0.49	-0.407	-0.59	-0.627	-1.201	NA
110	SUI2	negative	YJR007W_04	-0.296	1.225	-0.203	0.024	-0.168	-0.054	-0.22	-0.5	eIF2 and eIF2B
111	RPT5	negative	YOR117W_02	0.479	-1.89	-0.167	0.17	-0.277	0.044	-0.273	0.445	Proteasome
112	LSB5	negative	YCL034W_07	0.633	1.053	0.194	0.367	0.397	0.165	0.352	0.584	NA
113	CLF1	negative	YLR117C_01	-0.588	-0.879	0.898	0.787	0.585	0.433	0.976	0.787	NA
114	IES5	negative	YER092W_03	1.439	0.138	0.52	0.407	0.665	0.327	0.851	0.759	NA
115	ILV5	negative	YLR355C_05	0.56	1.173	-0.117	0.253	0.078	-0.009	-0.034	-0.123	NA
116	ARC35	negative	YNR035C_07	-2.118	-1.218	-0.172	-0.166	-0.195	-0.453	0.051	-0.147	ARP2_3
117	YPR084W	negative	YPR084W_07	1.156	0.649	0.328	0.49	0.543	0.283	0.377	0.236	NA
118	ILV5	negative	YLR355C_02	0.01	1.25	-0.278	-0.023	-0.324	-0.328	-0.329	-0.371	NA
119	RPO31	negative	YOR116C_07	-0.61	1.625	-0.375	-0.684	-0.501	-0.643	-0.488	-1.304	Pol_III
120	GUS1	negative	YGL245W_05	0.585	1.216	-0.235	-0.14	-0.13	-0.032	-0.101	-0.365	AARS
121	MMT1	negative	YMR177W_04	1.097	0.648	0.424	0.596	0.696	0.438	0.608	0.469	NA
122	SUI3	negative	YPL237W_02	0.83	0.586	0.163	0.39	0.371	0.33	0.149	0.156	eIF2 and eIF2B
123	RPD3	negative	YNL330C_04	1.379	0.109	0.574	0.552	0.674	0.277	0.471	0.029	NA
124	ARO10	negative	YDR380W_06	1.398	0.446	0.408	0.571	0.666	0.408	0.527	0.512	NA
125	RPA43	negative	YOR340C_07	0.711	0.639	0.208	0.425	0.3	0.192	0.182	0.308	NA
126	RRP4	negative	YHR069C_06	-0.36	-1.464	-0.25	-0.2	-0.243	0.113	-0.065	0.409	RiBi
127	MET30	negative	YIL046W_07	1.085	-0.08	0.93	0.722	0.837	0.49	0.722	0.599	NA
128	RET1	negative	YOR208W_09	0.025	1.509	-0.201	-0.243	-0.197	-0.286	-0.398	-0.782	Pol_III
129	CRS1	negative	YNL247W_02	-0.337	1.551	-0.463	-0.608	-0.522	-0.506	-0.33	-0.477	AARS
130	CYR1	negative	YJL005W_07	0.327	0.314	0.582	0.616	0.514	0.34	0.334	0.696	NA
131	PCL5	negative	YHR070C-A_08	1.294	-2.893	0.659	0.156	0.826	-0.054	0.872	0.079	NA
132	EFB1	negative	YAL003W_07	-0.213	1.439	-0.111	-0.518	-0.252	-0.683	-0.361	-0.67	NA
133	VMA8	negative	YEL051W_06	1.8	-0.241	0.85	0.745	1.001	0.64	0.738	0.607	NA
134	SDH6	negative	YDR379C-A_08	1.217	0.536	0.373	0.486	0.59	0.332	0.442	0.361	NA
135	GAL1	negative	YBR020W_06	1.444	0.499	0.368	0.497	0.598	0.376	0.52	0.491	NA
136	SWI3	negative	YJL176C_02	1.198	0.688	0.422	0.495	0.547	0.356	0.325	0.521	Swi_Snf
137	AME1	negative	YBR211C_08	1.103	-0.958	0.402	0.592	0.513	0.422	0.566	0.803	NA
138	TUF1	negative	YOR187W_06	0.679	-0.746	0.135	0.474	0.077	0.168	0.111	0.197	NA
139	YAP1	negative	YML007W_00	0.616	-1.109	0	0.266	0.08	0.208	0.254	0.379	NA
140	YDR271C	negative	YDR271C_00	1.107	0.575	0.345	0.409	0.514	0.233	0.4	0.22	NA
141	RPC34	negative	YNR003C_01	0.653	0.893	-0.049	0.044	-0.005	-0.057	-0.285	-0.42	Pol_III
142	TAT1	negative	YBR069C_06	1.495	0.351	0.444	0.618	0.752	0.473	0.569	0.587	NA
143	SUP45	negative	YBR143C_06	0.682	-0.835	-0.32	-0.225	0.132	0.629	0.013	1.435	NA
144	GCD1	negative	YOR260W_03	0.704	0.927	0.07	0.31	0.186	0.148	0.077	0.078	eIF2 and eIF2B
145	TIM17	negative	YJL143W_01	-0.239	0.332	-0.709	-0.299	-0.512	-0.324	-0.332	0.278	NA
146	UTP9	negative	YHR196W_03	1.525	0.393	0.438	0.598	0.664	0.377	0.443	0.427	NA
147	RRP45	negative	YDR280W_05	0.077	-1.584	-0.453	0.139	-0.35	1.165	-0.688	0.75	RiBi
148	PEX4	negative	YGR133W_05	1.261	0.438	0.4	0.556	0.645	0.34	0.461	0.432	NA
149	PGK1	negative	YCR012W_01	0.751	-0.354	1.228	1.079	1.238	0.928	1.044	1.26	NA
150	SIN4	negative	YNL236W_02	1.728	-0.543	0.616	0.262	0.779	0.261	0.685	0.166	NA
151	THS1	negative	YIL078W_02	-0.672	1.829	-0.252	-0.545	-0.459	-0.617	-0.233	-0.442	AARS
152	HRT1	negative	YOL133W_09	1.488	-0.881	0.17	-0.127	0.622	0.281	0.541	0.624	SCF
153	GPI13	negative	YLL031C_00	1.091	0.599	0.368	0.536	0.439	0.234	0.32	0.271	NA
154	RPB8	negative	YOR225W_05	0.699	0.806	0.016	0.26	0.21	0.139	-0.172	-0.448	Pol_III
155	RET1	negative	YOR207C_09	0.419	1.081	-0.014	0.05	0.028	-0.019	-0.276	-0.428	Pol_III
156	ADI1	negative	YMR009W_09	1.086	0.53	0.65	0.621	0.731	0.474	0.788	0.468	NA
157	SUI3	negative	YPL237W_01	-1.381	1.6	-0.254	-0.563	-0.487	-0.667	-0.355	-1.138	eIF2 and eIF2B
158	ILV2	negative	YMR108W_08	-0.084	1.285	0.554	0.145	0.098	-0.394	-0.359	-0.967	NA
159	HIS7	negative	YBR248C_09	0.904	0.546	0.113	0.383	0.251	0.333	0.441	0.313	NA
160	PRE7	negative	YBL041W_09	-0.243	-1.687	-0.061	0.282	0.08	0.237	-0.009	0.247	Proteasome
161	PTR3	negative	YFR029W_07	1.473	0.252	0.359	0.574	0.746	0.505	0.479	0.385	NA
162	HRT1	negative	YOL134C_02	1.621	-0.464	0.295	-0.009	0.663	0.357	0.604	0.596	SCF
163	PRE3	negative	YJL001W_02	0.69	-1.418	0.068	0.345	0.01	0.274	0.04	0.425	Proteasome
164	SRB4	negative	YER022W_04	0.873	-0.021	0.444	0.496	0.71	0.412	0.406	0.478	NA
165	PRE8	negative	YML092C_01	0.314	-1.708	-0.181	0.225	-0.014	0.194	-0.147	0.285	Proteasome
166	DED81	negative	YHR019C_08	-0.373	1.001	-0.347	-0.569	-0.627	-0.796	-1.636	-1.819	AARS
167	POP7	negative	YBR167C_07	1.274	0.442	0.276	0.353	0.31	0.149	0.24	-0.133	RNase P
168	PRE1	negative	YER012W_09	1.004	-0.821	0.291	0.483	0.094	0.195	0.462	0.597	Proteasome
169	NMA2	negative	YGR010W_05	1.242	0.222	0.448	0.604	0.708	0.413	0.668	0.487	NA
170	HIS4	negative	YCL030C_05	1.231	0.621	0.292	0.532	0.569	0.353	0.416	0.307	NA
171	GAT4	negative	YIR013C_01	-0.674	-0.772	-0.425	0.167	-0.222	1.614	-0.036	1.718	NA
172	RPC31	negative	YNL151C_05	-0.014	1.589	-0.257	-0.48	-0.366	-0.521	-0.297	-1.053	Pol_III
173	PRP40	negative	YKL012W_09	-1.867	-1.444	-0.172	-0.45	-0.192	-0.589	-0.039	-0.269	NA
174	PTR3	negative	YFR029W_03	1.189	0.366	0.317	0.552	0.69	0.368	0.281	0.052	NA
175	PUP3	negative	YER094C_07	0.7	-1.621	0.129	0.545	0.137	0.366	-0.012	0.262	Proteasome
176	RPC53	negative	YDL150W_02	-0.018	1.612	-0.182	-0.422	-0.284	-0.523	-0.506	-1.008	Pol_III
177	SMB1/CHZ1	negative	YER029C_01	0.651	0.383	0.462	0.548	0.501	0.397	0.572	0.732	NA
178	GUK1	negative	YDR454C_04	-0.187	1.56	-0.023	-0.369	-0.415	-0.39	-0.471	-0.674	NA
179	SSC1	negative	YJR045C_08	-0.379	0.43	-0.742	-0.516	-0.668	-0.584	-0.381	-0.292	NA
180	ALA1	negative	YOR335C_01	-0.459	1.864	-0.353	-0.431	-0.527	-0.63	-0.224	-0.481	AARS
181	YPP1	negative	YGR198W_08	0.181	-0.867	0.864	0.673	0.626	0.218	1.051	0.6	NA
182	RPC25	negative	YKL143W_06	0.944	0.894	0.132	0.304	0.242	0.072	-0.053	-0.185	Pol_III
183	GUS1	negative	YGL245W_02	0.023	1.527	-0.467	-0.608	-0.521	-0.55	-0.518	-1.026	AARS
184	RRP42	negative	YDL111C_05	-0.335	-1.761	-0.544	-0.131	-0.332	0.842	-0.5	0.427	RiBi
185	PRO1	negative	YDR300C_06	0.7	0.734	-0.124	0.083	0.002	0.124	-0.074	0.302	NA
186	MET6	negative	YER091C_00	1.514	0.095	0.583	0.486	0.753	0.416	0.944	0.892	NA
187	PAB1	negative	YER165W_07	1.067	-1.007	0.423	0.232	0.68	0.378	0.508	0.481	NA
188	RPN6	negative	YDL097C_07	0.309	-2.109	-0.238	0.023	0.292	0.185	0.451	0.513	Proteasome
189	CCT6	negative	YDR188W_04	0.031	-1.199	0.744	0.619	0.766	0.403	0.937	0.559	NA
190	SNF6	negative	YHL025W_04	1.189	0.462	0.448	0.579	0.657	0.5	0.433	0.737	Swi_Snf
191	GCD11	negative	YER025W_06	-1.445	1.727	-0.264	-0.564	-0.444	-0.717	-0.515	-1.183	eIF2 and eIF2B
192	URB2	negative	YJR041C_09	0.83	0.206	-0.297	0.347	-0.133	0.288	-0.53	0.473	NA
193	PRE6	negative	YOL038C-A_06	0.676	-1.558	-0.102	0.181	0.092	0.313	0.067	0.39	Proteasome
194	SNF2	negative	YOR290C_05	1.216	0.519	0.499	0.592	0.665	0.471	0.395	0.697	Swi_Snf
195	GCD7	negative	YLR291C_09	-0.198	1.529	-0.167	-0.126	-0.236	-0.29	-0.191	-0.546	eIF2 and eIF2B
196	PCL5	negative	YHR071W_02	1.37	1.14	0.064	-0.104	0.434	-0.085	0.472	0.234	NA
197	POP6	negative	YGR030C_06	1.103	0.746	0.146	0.173	0.093	-0.063	0.183	-0.052	RNase P
198	SNF5	negative	YBR288C_09	1.382	0.412	0.601	0.6	0.732	0.496	0.552	0.793	Swi_Snf
199	YDR187C	negative	YDR187C_08	1.395	0.403	0.433	0.592	0.674	0.353	0.486	0.483	NA
200	MZM1	negative	YDR493W_03	0.798	-0.552	0.087	-0.019	0.278	0.056	0.312	0.461	NA
201	DBP5	negative	YOR046C_09	0.649	-2.325	0.395	0.794	0.437	0.575	0.125	0.146	NA
202	ENV10	negative	YLR065C_07	1.535	0.359	0.435	0.554	0.749	0.399	0.538	0.504	NA
203	PLC1	negative	YPL268W_02	0.313	-0.845	-0.211	-0.216	-0.252	-0.202	-0.57	-0.441	NA
204	ISA2	negative	YPR067W_05	0.141	1.271	-0.283	-0.231	-0.253	-0.255	-0.32	-0.335	NA
205	HRT1	negative	YOL135C_09	1.459	-0.573	0.317	0.007	0.595	0.356	0.739	0.828	SCF
206	RPC37	negative	YKR025W_02	0.875	0.989	0.085	0.188	0.219	0.011	-0.154	-0.873	Pol_III
207	MNN1	negative	YER001W_07	1.221	0.556	0.463	0.594	0.667	0.355	0.489	0.391	NA
208	RPC17	negative	YJL011C_06	0.525	1.38	-0.094	-0.1	-0.102	-0.224	-0.32	-0.56	Pol_III
209	VAS1	negative	YGR094W_02	-0.257	1.709	-0.237	-0.342	-0.306	-0.476	-0.192	-0.758	AARS
210	GAL11	negative	YOL051W_04	0.803	-1.122	0.999	0.745	1.109	0.757	1.105	0.993	NA
211	PRE10	negative	YOR362C_02	0.625	-1.703	-0.047	0.315	-0.034	0.302	-0.101	0.412	Proteasome
212	MOT1	negative	YPL082C_01	-0.535	0.6	0.247	0.453	0.542	0.473	0.608	0.737	NA
213	PRE4	negative	YFR050C_09	0.713	-1.659	-0.096	0.326	-0.05	0.308	-0.177	0.34	Proteasome
214	MXR1	negative	YER042W_00	1.25	0.55	0.377	0.539	0.612	0.375	0.54	0.567	NA
215	ECL1	negative	YGR146C_01	1.151	0.656	0.309	0.472	0.522	0.305	0.309	0.586	NA
216	negative	negative	negative	1.373	0.382	0.378	0.547	0.655	0.402	0.519	0.503	NA
