## Supplementary material for "Mapping the Genetic Architecture of the Adaptive Integrated Stress Response in *S. cerevisiae*": Table 6

	lfc_yfppost	lfc_yfplow15min	lfc_yfplow1hr	lfc_yfplow4hr_norm	lfc_yfphigh15min	lfc_yfphigh1hr	lfc_yfphigh4hr_norm
yhr070c-a_08	-3.275	0.281	0.171	0.353	-0.391	-0.456	-0.424
yol038c-a_09	-2.107	-0.476	-0.637	-0.725	-0.44	-0.342	-0.303
ylr117c_01	-1.261	0.52	-0.0700000000000001	0.457	0.24	0.031	0.284
yhr196w_03	0.011	0.06	0.00900000000000001	-0.0760000000000001	0.0509999999999999	-0.025	-0.0760000000000001
ygr010w_05	-0.16	0.07	0.0529999999999999	0.149	0.0569999999999999	0.011	-0.016
yll031c_00	0.217	-0.01	-0.216	-0.199	-0.011	-0.168	-0.232
ybr103c-a_02	0.682	-0.507	-0.694	-0.729	-0.593	-0.643	-1.197
ybr234c_07	-1.581	-0.632	-0.903	-0.423	-0.72	-0.83	-0.928
yol051w_04	-1.504	0.621	0.454	0.586	0.198	0.355	0.49
ygr094w_04	0.875	-0.375	-0.653	-0.351	-0.564	-0.554	-0.792
yll018c_01	1.035	-0.761	-1.148	-1.03	-1.157	-0.953	-1.16
yor225w_05	0.424	-0.362	-0.445	-0.691	-0.287	-0.263	-0.951
ymr177w_04	0.266	0.046	0.0409999999999999	0.089	0.0489999999999999	0.036	-0.034
yer092w_03	-0.244	0.142	0.01	0.332	-0.14	-0.075	0.256
ygl207w_09	-1.563	-0.52	-0.184	-0.303	-0.369	0.125	0.016
ybl092w_05	-0.418	-0.676	-0.442	-0.84	-0.232	0.377	0.838
ypr190c_08	1.302	-0.632	-1.001	-0.924	-1.028	-0.975	-1.663
ylr190w_01	0.106	0.035	0.022	-0.017	0.069	-0.001	-0.075
ynl151c_02	0.613	-0.317	-0.371	-0.677	-0.309	-0.225	-0.705
ylr004c_09	-0.478	-0.195	-0.335	-0.234	-0.284	-0.125	-0.548
yil142w_08	-1.828	-0.295	-0.372	-0.294	-0.166	-0.243	-0.13
yal025c_04	-0.034	-0.733	-0.799	-0.914	-0.117	0.108	0.366
yor362c_02	-2.085	-0.425	-0.689	-0.62	-0.232	-0.1	-0.0909999999999999
ydr211w_02	1.454	-0.682	-1.094	-0.913	-0.985	-0.995	-1.298
yor167c_06	1.114	-0.856	-1.278	-1.193	-1.303	-1.339	-1.182
yor063w_02	-1.196	-0.711	-0.891	-1.074	-0.9	-0.687	-0.948
ydr283c_04	-0.00900000000000001	0.082	0.0339999999999999	-0.221	-0.317	-0.321	-1.16
yal003w_07	1.057	-0.489	-0.907	-0.88	-1.065	-1.085	-1.173
ymr314w_05	-1.756	-0.276	-0.49	-0.108	-0.089	-0.029	0.174
ylr347c_07	-1.522	0.082	-0.255	0.0969999999999999	-0.381	-0.216	0.0339999999999999
yel051w_06	-0.623	0.472	0.346	0.219	0.198	0.238	0.104
ygr146c_01	0.274	-0.069	-0.133	-0.21	-0.0750000000000001	-0.097	0.083
ygr056w_00	-0.074	-0.853	-0.911	-1.019	-0.289	-0.146	-0.06
ydr379c-a_08	0.154	-0.005	-0.0650000000000001	-0.0770000000000001	-0.0610000000000001	-0.07	-0.142
ybr020w_06	0.117	-0.01	-0.0570000000000001	0.00099999999999989	-0.05	-0.026	-0.012
ydr023w_09	0.679	-0.627	-0.832	-0.625	-0.649	-0.694	-1.019
ybl033c_07	0.501	-0.092	-0.534	-0.0479999999999999	-0.512	-0.635	-0.814
ybr257w_02	0.512	-0.432	-0.807	-1.064	-0.703	-0.78	-1.769
ypl237w_02	0.204	-0.215	-0.284	-0.37	-0.157	-0.072	-0.347
ydl147w_06	-2.556	-0.332	-0.264	0.168	-0.331	-0.054	0.392
ydr280w_05	-1.966	-0.831	-1.005	-1.207	-0.408	0.763	0.247
ylr355c_05	0.791	-0.495	-0.577	-0.553	-0.294	-0.411	-0.626
yer022w_04	-0.403	0.066	0.0549999999999999	-0.113	-0.051	0.00999999999999995	-0.025
ypl082c_01	0.218	-0.131	-0.113	0.089	-0.094	0.071	0.234
yjl176c_02	0.306	0.044	-0.108	-0.194	-0.052	-0.046	0.0180000000000001
ylr065c_07	-0.023	0.057	0.094	0.019	0.00700000000000001	-0.003	0.001
ypl063w_08	-0.177	-1.016	-1.2	-0.593	-0.663	-0.624	0.0740000000000001
ymr273c_03	0.517	-0.234	-0.359	-0.354	-0.318	-0.501	-0.629
ydr380w_07	0.039	0.064	0.0419999999999999	0.0659999999999999	0.014	0.039	-0.003
yer171w_06	-0.00700000000000001	-0.24	-0.3	-0.307	-0.352	-0.27	-0.293
ydr160w_07	-0.046	0.07	0.126	0.114	0.083	0.174	0.088
yhr032c-a_03	0.897	-0.599	-1.024	-1.168	-0.917	-0.944	-1.794
ynr035c_07	-1.6	-0.55	-0.85	-0.468	-0.713	-0.855	-0.65
yer025w_07	1.303	-0.677	-1.083	-0.898	-1.01	-0.894	-1.438
ypr103w_02	-1.235	-0.143	-0.489	-0.297	-0.176	-0.139	-0.04
ynl303w_00	0.087	0.03	0.0429999999999999	-0.099	-0.0610000000000001	-0.119	-0.219
ypr190c_02	0.438	-0.313	-0.542	-0.645	-0.412	-0.379	-0.897
ylr008c_06	-0.746	-0.632	-0.833	-1.332	-1.001	-0.013	-0.026
ybr011c_03	0.489	0.072	-0.0630000000000001	-0.098	-0.004	0.00699999999999995	-0.037
ypr033c_05	1.819	-0.806	-1.228	-1.659	-1.172	-1.271	-1.971
yer025w_06	1.345	-0.642	-1.099	-1.034	-1.111	-1.119	-1.686
yhr062c_05	0.589	-0.323	-0.713	-0.377	-0.474	-0.544	-0.838
ypl160w_04	1.309	-0.728	-1.104	-0.874	-1.024	-1.002	-1.313
yor145c_08	-1.245	-0.761	-0.513	-0.107	0.545	1.038	0.962
yol115w_02	1.146	-0.588	-1.145	-1.264	-1.065	-1.203	-1.95
yil028w_08	-1.308	-0.225	-0.511	-0.26	-0.478	-0.482	-0.716
ymr319c_04	-0.524	-0.29	-0.296	-0.0940000000000001	-0.33	-0.214	0.109
ydr493w_03	-0.934	-0.291	-0.377	-0.207	-0.566	-0.346	-0.0419999999999999
yil019w_07	1.104	-0.598	-1.164	-1.32	-1.095	-1.153	-1.306
ydl132w_04	-1.407	-0.156	0	0.284	-0.642	-0.041	0.339
yer001w_07	0.174	0.085	0.012	-0.0300000000000001	0.0469999999999999	-0.047	-0.112
yol127w_01	-0.718	-0.615	-0.644	-0.961	-0.469	0.157	0.901
ypr084w_07	0.267	-0.05	-0.112	-0.142	-0.0570000000000001	-0.119	-0.267
ycl048w-a_03	1.071	-0.642	-0.936	-1.011	-0.539	-0.762	-1.203
ymr108w_08	0.903	0.176	-0.557	-0.878	-0.402	-0.796	-1.47
ycl030c_05	0.239	-0.086	-0.0860000000000001	-0.103	-0.015	-0.049	-0.196
ynl141w_01	0.023	0.215	0.022	0.101	-0.015	0.00599999999999995	-0.369
ygr252w_01	1.001	-0.426	-0.504	-0.385	-0.287	-0.357	-0.24
yfr029w_03	-0.016	-0.061	0.0349999999999999	-0.238	0.005	-0.034	-0.451
ylr175w_00	-0.422	-0.594	-0.18	0.188	0.314	0.444	0.519
ycl008c_06	-0.718	0.757	0.594	0.68	0.348	0.425	0.203
yjl011c_06	0.998	-0.472	-0.757	-0.839	-0.647	-0.626	-1.063
ybr069c_06	-0.031	0.066	0.097	0.05	0.071	0.071	0.084
yer091c_00	-0.287	0.205	0.098	0.425	-0.0610000000000001	0.014	0.389
yfr002w_03	-2.349	0.02	-0.226	-0.0559999999999999	0.0349999999999999	0.222	0.386
ygr133w_05	0.056	0.022	-0.01	-0.058	0.00900000000000001	-0.062	-0.071
yjr045c_08	0.048	-1.12	-1.323	-0.9	-1.063	-0.986	-0.795
ybr211c_08	-1.34	0.024	-0.142	0.0469999999999999	0.0449999999999999	0.02	0.3
ybr143c_06	-1.217	-0.698	-0.523	-0.506	-0.772	0.227	0.932
ygr030c_01	-0.012	-0.125	-0.208	-0.025	-0.053	-0.00900000000000001	-0.09
ybr078w_04	-0.722	-0.658	-0.91	-0.022	-1.052	-0.894	-0.25
ynl268w_08	-0.091	0.155	0.217	0.143	0.147	0.172	0.206
yer165w_07	-1.389	0.045	0.025	-0.0110000000000001	-0.315	-0.024	-0.0220000000000001
yml060w_07	-0.036	0.089	0.124	0.056	0.214	0.14	-0.0539999999999999
yor260w_03	0.545	-0.308	-0.469	-0.442	-0.237	-0.254	-0.425
yhr069c_04	0.12	-0.124	-0.277	-0.136	-0.259	-0.268	0.0590000000000001
yor335c_01	1.482	-0.731	-1.182	-0.743	-0.978	-1.032	-0.984
ynl330c_04	-0.273	0.196	0.019	-0.048	0.005	-0.125	-0.474
ypr137w_02	-0.146	0.023	-0.031	0.126	0.0279999999999999	0.112	0.168
ydr341c_07	1.69	-0.617	-1.062	-1.146	-1.037	-0.992	-1.704
ygr198w_08	-1.249	0.486	-0.029	0.532	0.126	-0.184	0.097
ynr004w_01	-0.265	-0.016	-0.124	-0.455	-0.261	-0.217	-0.61
yor187w_06	-1.128	-0.243	-0.578	-0.408	-0.0730000000000001	-0.234	-0.306
yor116c_04	1.173	-0.586	-1.013	-1.072	-0.991	-0.882	-1.648
yel009c_00	-1.551	0.269	0.158	0.575	-0.004	-0.262	-0.407
ygr094w_02	1.327	-0.615	-0.961	-0.711	-0.889	-0.878	-1.261
yjl011c_01	1.248	-0.45	-0.873	-0.705	-0.774	-0.743	-1.322
yjr041c_09	-0.176	-0.675	-0.788	-1.049	-0.2	-0.114	-0.0299999999999999
ydl097c_07	-2.491	-0.616	-0.363	-0.0679999999999999	-0.524	-0.217	0.0099999999999999
yil046w_03	-0.651	0.453	0.078	0.383	0.115	0.121	0.339
yol038c-a_06	-1.94	-0.48	-0.563	-0.452	-0.366	-0.089	-0.113
yml092c_01	-2.09	-0.559	-0.669	-0.666	-0.322	-0.208	-0.218
ymr060c_01	-1.834	-0.247	-0.207	-0.033	-0.282	0.045	-0.399
yfl039c_06	-1.357	0.367	0.017	0.318	0.134	-0.034	0.09
q0160_02	1	-0.554	-0.809	-0.781	-0.577	-0.547	-0.806
yfr050c_09	-2.041	-0.474	-0.705	-0.696	-0.221	-0.094	-0.163
yor290c_05	0.137	0.121	0.01	-0.124	0.0449999999999999	0.069	0.194
yer091c_01	-0.099	0.141	-0.014	0.223	-0.135	-0.08	0.303
ybr166c_00	0.024	-0.202	-0.432	-0.338	-0.277	-0.389	-0.691
yer094c_07	-2.003	-0.249	-0.518	-0.531	-0.002	-0.036	-0.241
ybr248c_09	0.164	-0.265	-0.404	-0.0780000000000001	-0.164	-0.069	-0.19
ybl041w_09	-2.069	-0.439	-0.575	-0.528	-0.265	-0.165	-0.256
yor001w_04	-1.713	-0.394	-0.396	0.115	0.0369999999999999	0.27	0.734
yor046c_09	-2.707	0.017	-0.218	-0.394	0.247	0.173	-0.357
ypl082c_09	-0.064	-0.173	-0.124	0.369	-0.097	0.089	0.53
ykl143w_06	0.512	-0.246	-0.413	-0.572	-0.243	-0.33	-0.688
ydl150w_02	1.23	-0.56	-0.939	-1.025	-0.969	-0.925	-1.511
ynl003c_08	-0.024	-0.244	-0.147	0.003	-0.213	-0.297	-0.599
ynl247w_09	1.148	-0.882	-1.21	-0.922	-1.246	-1.018	-1
ylr246w_09	-1.109	-0.49	-0.745	-0.149	-0.883	-0.702	-0.235
ypl268w_02	-1.227	-0.589	-0.907	-1.089	-0.763	-0.604	-0.944
yir013c_01	-1.154	-0.803	-0.877	-0.555	-0.38	1.212	1.215
ydr341c_05	1.06	-0.626	-1.057	-0.901	-0.813	-0.749	-1.395
ylr355c_02	0.868	-0.656	-0.979	-0.848	-0.57	-0.73	-0.874
ycr012w_01	-0.736	0.85	0.583	0.525	0.532	0.526	0.757
yjr007w_04	0.843	-0.581	-0.823	-0.739	-0.523	-0.456	-1.003
ygl058w_05	-0.004	0.443	0.076	0.107	0.147	0.072	0.196
yol135c_09	-0.955	-0.061	-0.0600000000000001	0.22	-0.54	-0.046	0.325
ygr030c_06	0.364	-0.232	-0.562	-0.336	-0.374	-0.465	-0.555
yjr123w_05	-0.948	-0.528	0.071	-0.15	0.411	1.208	1.137
ydr380w_06	0.064	0.03	0.011	0.0079999999999999	0.0239999999999999	0.00599999999999995	0.00900000000000001
negative	0	0	0	0	0	0	0
ykr025w_02	0.607	-0.293	-0.436	-0.673	-0.359	-0.391	-1.376
ydr398w_08	0.387	-0.246	-0.408	-0.244	-0.208	-0.387	-0.387
yml007w_00	-1.491	-0.378	-0.575	-0.265	-0.281	-0.194	-0.124
ygr264c_01	0.684	-0.543	-0.823	-0.999	-0.673	-0.787	-1.459
yor207c_09	0.699	-0.392	-0.627	-0.795	-0.497	-0.421	-0.931
ydr188w_04	-1.581	0.366	0.111	0.418	0.072	0.001	0.056
ybr078w_03	-1.081	-0.522	-0.935	-0.163	-0.897	-0.608	-0.252
ymr009w_09	0.148	0.272	0.076	0.269	0.074	0.072	-0.035
yor117w_02	-2.272	-0.545	-0.932	-0.792	-0.377	-0.358	-0.0580000000000002
yol075c_02	-0.213	0.381	0.635	0.63	0.165	0.466	-0.169
yor340c_07	0.257	-0.17	-0.355	-0.337	-0.122	-0.21	-0.195
yel026w_08	-0.466	-0.013	-0.45	-0.208	-0.19	-0.264	-0.427
ynr035c_06	-1.506	-0.13	-0.314	0.13	-0.216	-0.343	-0.343
ylr291c_09	1.147	-0.545	-0.891	-0.71	-0.673	-0.692	-1.049
yhr069c_06	-1.846	-0.628	-0.898	-0.584	-0.747	-0.289	-0.094
ydr328c_05	-0.899	-0.407	-0.566	-0.247	-0.754	-0.638	-0.304
ycl034w_07	0.671	-0.184	-0.258	-0.167	-0.18	-0.237	0.0810000000000001
yor116c_07	1.243	-0.753	-1.156	-1.007	-1.231	-1.045	-1.807
yhl025w_04	0.08	0.07	0.002	-0.086	0.0319999999999999	0.098	0.234
ygl245w_02	1.145	-0.845	-1.176	-1.037	-1.155	-0.952	-1.529
ygl123w_01	-1.399	-0.634	-0.755	-0.649	-0.508	0.77	0.658
yhr019c_08	0.619	-0.725	-1.282	-2.155	-1.116	-1.198	-2.322
ybr288c_09	0.03	0.223	0.077	0.033	0.0529999999999999	0.094	0.29
yol142w_07	-1.813	-0.892	-0.913	-0.843	-0.258	0.862	0.482
ydr271c_00	0.193	-0.033	-0.141	-0.119	-0.138	-0.169	-0.283
ydr187c_08	0.021	0.055	0.019	-0.033	0.0449999999999999	-0.049	-0.02
ydr211w_08	1.157	-0.704	-1.117	-0.784	-1.106	-1.106	-1.832
ygr195w_08	-0.342	-0.126	-0.24	-0.284	0.08	0.026	-0.165
ymr005w_04	-0.272	-0.292	-0.258	-0.567	-0.406	0.165	-0.313
ymr108w_01	0.804	0.03	-0.655	-1.165	-0.542	-0.947	-1.705
yhr062c_09	0.998	-0.529	-0.897	-0.671	-0.675	-0.788	-1.223
yer029c_01	0.001	0.084	-0.154	0.0529999999999999	0.001	-0.005	0.229
yor117w_08	-1.732	-0.619	-0.948	-1.135	-0.443	-0.431	-0.277
ypr067w_05	0.889	-0.661	-0.908	-0.839	-0.778	-0.657	-0.838
yal016c-b_06	-0.126	0.15	0.223	0.18	0.088	0.155	0.153
yhr071w_02	0.758	-0.314	-0.221	-0.0469999999999998	-0.651	-0.487	-0.269
ynr003c_01	0.511	-0.427	-0.66	-0.804	-0.503	-0.459	-0.923
ydl150w_08	0.837	-0.605	-0.895	-0.876	-0.714	-0.464	-1.336
ydl111c_05	-2.143	-0.922	-0.987	-1.019	-0.678	0.44	-0.0760000000000002
yol133w_08	-1.25	-0.039	0.0499999999999999	-0.076	-0.517	-0.026	0.127
yfr029w_07	-0.13	-0.019	0.091	-0.04	0.0269999999999999	0.103	-0.118
ynl236w_02	-0.925	0.238	0.124	0.166	-0.285	-0.141	-0.337
ynl151c_05	1.207	-0.635	-1.021	-0.816	-1.027	-0.923	-1.556
yer042w_00	0.168	-0.001	-0.043	0.021	-0.00800000000000001	-0.027	0.0639999999999999
ybr167c_07	0.06	-0.102	-0.345	-0.279	-0.194	-0.253	-0.636
ynl221c_06	0.232	-0.096	-0.288	-0.282	-0.146	-0.095	-0.276
ydr300c_06	0.352	-0.502	-0.653	-0.593	-0.464	-0.278	-0.201
yil078w_02	1.447	-0.63	-1.114	-0.752	-1.092	-1.019	-0.945
ygl245w_05	0.834	-0.613	-0.785	-0.62	-0.687	-0.434	-0.868
yor362c_07	-1.695	-0.324	-0.501	-0.287	-0.167	-0.044	-0.032
ycr012w_04	-0.471	0.509	0.392	0.206	0.347	0.354	0.179
yal003w_09	0.81	-0.443	-0.885	-0.687	-0.96	-0.934	-1.12
ycr059c_08	0.021	0.031	0	-0.035	-0.094	-0.064	-0.037
ymr314w_07	-2.03	-0.558	-0.67	-0.578	-0.243	-0.078	-0.184
ypl237w_01	1.218	-0.632	-1.142	-0.874	-1.11	-1.069	-1.641
yol134c_02	-0.846	-0.083	0.00800000000000001	0.0850000000000001	-0.556	-0.045	0.0930000000000001
ycl030c_04	0.309	-0.323	-0.356	-0.385	-0.0720000000000001	0.02	-0.36
yer012w_09	-1.203	-0.087	-0.561	-0.0570000000000001	-0.0640000000000001	-0.207	0.094
ykl012w_09	-1.826	-0.55	-0.847	-0.558	-0.997	-0.991	-0.772
yjl001w_02	-1.8	-0.31	-0.645	-0.479	-0.202	-0.128	-0.0780000000000001
yil046w_07	-0.462	0.552	0.182	0.203	0.175	0.088	0.096
yor208w_09	1.127	-0.579	-0.852	-0.917	-0.79	-0.688	-1.285
ynl247w_02	1.169	-0.841	-1.177	-0.849	-1.155	-0.908	-0.98
yjl005w_07	-0.068	0.204	-0.141	-0.185	0.069	-0.062	0.193
ydl029w_07	-1.431	0.164	-0.222	0.295	-0.183	-0.305	-0.043
ygr156w_01	-3.021	0.027	-0.423	-0.638	0.0509999999999999	-0.113	-0.575
yjl143w_01	-0.05	-1.087	-1.167	-0.851	-0.846	-0.726	-0.225
yjr065c_08	-1.279	-0.01	-0.42	0.0539999999999999	-0.313	-0.329	-0.222
yhr020w_03	0.255	-0.394	-0.479	-0.471	-0.314	-0.306	-0.156
ydr454c_04	1.178	-0.401	-1.07	-0.99	-0.916	-0.792	-1.177
yfl022c_04	0.55	-0.333	-0.593	-0.746	-0.349	-0.46	-0.642
ygl030w_08	-0.862	-0.641	-0.823	-1.058	-0.972	-0.25	-0.005
ydr448w_00	-0.771	0.021	-0.11	-0.273	-0.247	-0.103	-0.598
yol133w_09	-1.263	-0.208	-0.033	0.0219999999999999	-0.674	-0.121	0.121
